# Impact of low-frequency coding variants on human facial shape

**DOI:** 10.1101/2020.07.30.227769

**Authors:** Dongjing Liu, Nora Alhazmi, Harold Matthews, Myoung Keun Lee, Jiarui Li, Jacqueline T. Hecht, George L. Wehby, Lina M. Moreno, Carrie L. Heike, Jasmien Roosenboom, Eleanor Feingold, Mary L. Marazita, Peter Claes, Eric C. Liao, Seth M. Weinberg, John R. Shaffer

## Abstract

The contribution of low-frequency variants to the genetic architecture of normal-range facial traits is unknown. We studied the influence of low-frequency coding variants (MAF < 1%) on multi-dimensional facial shape phenotypes in 2329 healthy Europeans. We used MultiSKAT o scan the exome for face-associated low-frequency variants in a gene-based manner. Seven genes (*AR, CARS2, FTSJ1, HFE, LTB4R, TELO2, NECTIN1*) were significantly associated with shape variation of the cheek, chin, nose and mouth areas. These genes displayed a wide range of phenotypic effects, with some impacting the full face and others affecting localized regions. The missense variant rs142863092 in *NECTIN1* had a significant effect on chin morphology, and was predicted bioinformatically to be deleterious. *NECTIN1* is an established craniofacial gene that underlies a human syndrome that includes a mandibular phenotype. We further showed that *nectin1a* mutations can affect zebrafish craniofacial development, with the size and shape of the mandibular cartilage altered in mutant animals. These Findings highlighted the role of low-frequency coding variants in normal-range facial variation.
