## Supplementary material for "Impact of low-frequency coding variants on human facial shape": S1 Table

### Sheet: Sheet1
S1 Table. Module-wide association results of genes identified by MultiSKAT. Show modules with a p-value < 10E-4
Chr	Gene	Module	P-value	Facial region
6	HFE	22	1.50855e-10	nose
		5	1.09382e-07
		10	7.11099e-07
		20	4.57694e-05
11	NECTIN1	27	2.54038e-07	chin
		13	2.55586e-05
13	CARS2	10	5.22041e-10	nose
		20	1.91399e-09
14	LTB4R	20	6.87888e-08	nose
		10	5.47293e-07
16	TELO2	10	1.1908e-09	nose
		20	2.79249e-06
23	AR	18	1.76898e-07	lip, philtrum
		4	7.00305e-07
		9	2.14775e-05
23	FTSJ1	28	2.4569e-10	whole face cheek
		1	2.05085e-08
		6	2.41487e-08
		12	1.73025e-07
		3	9.48304e-07
		25	9.83651e-07
		24	1.83546e-06
		14	8.25683e-05
