## Supplementary material for "Impact of low-frequency coding variants on human facial shape": S2 Table

### Sheet: Sheet1
S2 Table. SKAT and CMC test results of the association between the seven facial genes and NSCL/P, retreived from a previous exome-wide gene-based association study of NSCL/P
Gene	Chr	Number of variantsa	Study population	Sample size	SKAT Q statistic	SKAT P-value	CMC P-value
HFE	6	6	All pops	3621	40968.9	0.0036788	0.00109651
HFE	6	1	Asia	528	55.5282	0.507352	0.507352
HFE	6	3	Euro	1411	551.442	0.534578	0.708396
HFE	6	4	Lsa	1676	10931.6	0.0222889	0.0348645
NECTIN1	11	5	All pops	3621	15033.8	0.142605	0.0529541
NECTIN1	11	1	Asia	528	288.532	0.130729	0.130729
NECTIN1	11	3	Euro	1411	1366.22	0.594709	0.386198
NECTIN1	11	5	Lsa	1676	27249.2	0.00391257	0.0114512
CARS2	13	17	All pops	3621	6916.38	0.55478	0.882526
CARS2	13	2	Asia	528	2900.24	0.0510843	0.0994924
CARS2	13	7	Euro	1411	1855.5	0.400348	0.45877
CARS2	13	11	Lsa	1676	9427.9	0.203228	0.858221
LTB4R	14	7	All pops	3621	3984.99	0.825225	0.463839
LTB4R	14	3	Asia	528	1085.31	0.336724	0.466835
LTB4R	14	4	Euro	1411	955.848	0.735922	0.482571
LTB4R	14	6	Lsa	1676	11042.1	0.13257	0.645923
TELO2	16	20	All pops	3621	74754.4	0.00744104	0.000650529
TELO2	16	3	Asia	528	537.613	0.76273	0.828804
TELO2	16	7	Euro	1411	4678.74	0.148984	0.596067
TELO2	16	13	Lsa	1676	22043.2	0.0777685	0.121857
a Variants with MAF<1% were included
Significance threshold: 0.05 divided by 40 tests, i.e. 0.00125. P-values below are highlighted.
