## Supplementary material for "Impact of low-frequency coding variants on human facial shape": S4 Table

### Sheet: Sheet1
S4 Table. PhenoScanner lookups for variants in seven significant genes. Show existing associations involving these variants with a p value < 10e-4.
rsID	hg19 coordinates	Ref	Alt	Trait	Study	PMID	Ancestry	Year	Seta	Se	P-value	Direction	N	N_cases	N_controls	N_studies	Unit	Dataset
rs151097801	chr13:111296817	G	A	Cause of death: organ-limited amyloidosis	Neale B	UKBB	European	2017	0.06152	0.007544	4.061e-16	+	7637	7	7630	1	risk diff	Neale-B_UKBB_EUR_2017
rs117788141	chr13:111357899	T	C	Cause of death: thoracic aortic aneurysm, ruptured	Neale B	UKBB	European	2017	-0.06133	0.007541	4.869e-16	-	7637	7	7630	1	risk diff	Neale-B_UKBB_EUR_2017
rs117788141	chr13:111357899	T	C	Cause of death: myelodysplastic syndrome, unspecified	Neale B	UKBB	European	2017	-0.06129	0.009027	1.211e-11	-	7637	10	7627	1	risk diff	Neale-B_UKBB_EUR_2017
rs151097801	chr13:111296817	G	A	Cause of death: myelodysplastic syndrome, unspecified	Neale B	UKBB	European	2017	0.06095	0.009029	1.581e-11	+	7637	10	7627	1	risk diff	Neale-B_UKBB_EUR_2017
rs142863092	chr11:119548369	T	C	Cause of death: vascular dementia, unspecified	Neale B	UKBB	European	2017	-0.05702	0.009197	5.931e-10	-	7637	11	7626	1	risk diff	Neale-B_UKBB_EUR_2017
rs151097801	chr13:111296817	G	A	Home area population density: postcode not linkable	Neale B	UKBB	European	2017	0.001215	0.0002137	1.296e-08	+	333997	12	333985	1	risk diff	Neale-B_UKBB_EUR_2017
rs142863092	chr11:119548369	T	C	Treatment with progynova 1mg tablet	Neale B	UKBB	European	2017	-0.003857	0.0007707	5.601e-07	-	337159	141	337018	1	risk diff	Neale-B_UKBB_EUR_2017
rs151097801	chr13:111296817	G	A	Cause of death: malignant neoplasms of independent multiple sites	Neale B	UKBB	European	2017	0.05972	0.01278	3.026e-06	+	7637	20	7617	1	risk diff	Neale-B_UKBB_EUR_2017
rs151097801	chr13:111296817	G	A	Treatment with clonazepam	Neale B	UKBB	European	2017	0.004388	0.000943	3.263e-06	+	337159	237	336922	1	risk diff	Neale-B_UKBB_EUR_2017
rs142863092	chr11:119548369	T	C	Osteoporosis with pathological fracture	Neale B	UKBB	European	2017	-0.002621	0.0005659	3.65e-06	-	337199	76	337123	1	risk diff	Neale-B_UKBB_EUR_2017
rs137852591	chrX:66941751	G	C	Height	GIANT	28146470	Mixed	2017	0.11	0.024	4.1e-06	+	458927	0	458927	147	IVNT	GIANT_Height_Mixed_2017
rs117788141	chr13:111357899	T	C	Intracranial injury	Neale B	UKBB	European	2017	-0.005532	0.00121	4.856e-06	-	337199	440	336759	1	risk diff	Neale-B_UKBB_EUR_2017
rs142863092	chr11:119548369	T	C	Deafness	Neale B	UKBB	European	2017	-0.002703	0.0005951	5.586e-06	-	323978	78	323900	1	risk diff	Neale-B_UKBB_EUR_2017
rs151097801	chr13:111296817	G	A	Other and unspecified injuries of lower leg	Neale B	UKBB	European	2017	0.002319	0.0005126	6.086e-06	+	337199	70	337129	1	risk diff	Neale-B_UKBB_EUR_2017
rs142863092	chr11:119548369	T	C	Treatment with lamotrigine	Neale B	UKBB	European	2017	-0.005911	0.001311	6.505e-06	-	337159	408	336751	1	risk diff	Neale-B_UKBB_EUR_2017
rs137852591	chrX:66941751	G	C	Height	GIANT	28146470	European	2017	0.11	0.024	7.7e-06	+	381625	0	381625	106	IVNT	GIANT_Height_EUR_2017
rs151097801	chr13:111296817	G	A	Home area population density: Scotland large urban area	Neale B	UKBB	European	2017	0.03385	0.007621	8.947e-06	+	333997	18867	315130	1	risk diff	Neale-B_UKBB_EUR_2017
rs117788141	chr13:111357899	T	C	Treatment with indometacin	Neale B	UKBB	European	2017	-0.003828	0.0008792	1.336e-05	-	337159	232	336927	1	risk diff	Neale-B_UKBB_EUR_2017
rs142863092	chr11:119548369	T	C	Self-reported tennis elbow or lateral epicondylitis	Neale B	UKBB	European	2017	-0.003708	0.0008685	1.963e-05	-	337159	179	336980	1	risk diff	Neale-B_UKBB_EUR_2017
rs151097801	chr13:111296817	G	A	Other demyelinating diseases of central nervous system	Neale B	UKBB	European	2017	0.003301	0.0007821	2.433e-05	+	337199	163	337036	1	risk diff	Neale-B_UKBB_EUR_2017
rs117788141	chr13:111357899	T	C	Treatment with movelat cream	Neale B	UKBB	European	2017	-0.00203	0.0004933	3.858e-05	-	337159	73	337086	1	risk diff	Neale-B_UKBB_EUR_2017
rs142863092	chr11:119548369	T	C	Cause of death: multiple myeloma	Neale B	UKBB	European	2017	-0.1033	0.02577	6.178e-05	-	7637	87	7550	1	risk diff	Neale-B_UKBB_EUR_2017
rs142863092	chr11:119548369	T	C	Self-reported uterine or endometrial cancer	Neale B	UKBB	European	2017	-0.007448	0.001881	7.49e-05	-	337159	843	336316	1	risk diff	Neale-B_UKBB_EUR_2017
